# The Cell Wall Controls Stem Cell Fate in the Arabidopsis Shoot Apical Meristem

**DOI:** 10.1101/2025.05.19.654883

**Authors:** Tasnim Zerin, Paola Ruiz-Duarte, Ann-Kathrin Schürholz, Theresa Schlamp, Yanfei Ma, Carlo Bevilacqua, Nabila El Arbi, Christian Wenzl, Andrej Miotk, Robert Prevedel, Thomas Greb, Jan Lohmann, Sebastian Wolf

**Author notes:** These authors contributed equally to this work (Tasnim Zerin, Paola Ruiz-Duarte, Ann-Kathrin Schürholz).

## Abstract

At the basis of plant developmental plasticity are continuously active pluripotent stem cells, which fuel the life-long post-embryonic formation of new organs. Since plant cells are encased in cell walls and thus immotile, their individual fate-specification program is dependent on their relative position within the organism. It is assumed that the cell wall and its mechanical properties are under surveillance, linking cell wall state to intracellular gene-regulatory networks. However, the role of these cell wall signalling pathways in plant development and the contribution of cell wall properties to cell behaviour and identity are unclear. Here, we show that control of cell wall properties is essential for the perpetuation of stem cell populations and pattering in the shoot apical meristems. The expression of pectin methylesterases (PMEs), which modify homogalacturonan methylesterification and thereby modulate cell wall mechanics, is maintained at low levels in stem cells by the stem cell specifying transcription factor WUS. Low PME expression is required for stemness, auxin patterning and stem cell-specific mechanical properties. Conversely, WUS depletion reduces wall stiffness in the meristem centre, reinforcing its role in maintaining mechanical homeostasis. Together, our findings show that WUS-mediated control of cell wall-modifying enzymes is essential for sustaining stem cell identity and SAM organization. These results demonstrat that the plant cell wall is not only involved in cell differentiation, but also exerts feedback control on developmental transitions, contributing to our understanding how the immediate physical environment is able to guide cell fate decisions in plants.
