## Supplemental Dataset 1 for "The Cell Wall Controls Stem Cell Fate in the Arabidopsis Shoot Apical Meristem"

### Sheet: Galaxy60-(DESeq2_result_file_on
Gene Name	baseMean	log2FoldChange	lfcSE	stat	pvalue	padj
AT5G50250	707.835	1.81761	0.142155	12.7861	1.96034e-37	1.26324e-33
AT5G03350	858.89	1.27903	0.156695	8.16254	3.28062e-16	2.11403e-13
AT2G13550	104.12	1.14394	0.194725	5.87467	4.23682e-09	8.80712e-07
AT2G40750	163.811	1.01221	0.192174	5.26713	1.38577e-07	1.92731e-05
AT5G09780	277.214	0.919542	0.178712	5.14538	2.66977e-07	3.35142e-05
AT1G33790	274.759	0.897353	0.191129	4.695	2.66601e-06	0.000250191
AT5G47590	1070.74	0.853256	0.142599	5.98359	2.18273e-09	4.90658e-07
AT1G04660	552.904	0.848427	0.157805	5.37642	7.5981e-08	1.14755e-05
AT1G13710	2097.65	0.846062	0.122012	6.93425	4.08384e-12	1.4896e-09
AT1G19960	76.4638	0.840823	0.192379	4.37065	1.23878e-05	0.000914052
AT3G05690	396.263	0.836923	0.165182	5.06666	4.04856e-07	4.80164e-05
AT4G11190	319.982	0.809579	0.176549	4.58558	4.52734e-06	0.00039603
AT1G21250	1035.74	0.801799	0.163712	4.89761	9.70088e-07	0.000103043
AT2G22540	696.551	0.784686	0.140648	5.57907	2.41807e-08	4.24966e-06
AT2G01520	949.205	0.783771	0.155345	5.04537	4.52654e-07	5.23994e-05
AT2G02850	754.381	0.769441	0.152128	5.05785	4.24012e-07	4.93795e-05
AT3G59270	83.7193	0.764116	0.194549	3.92762	8.57914e-05	0.00451913
AT2G26400	185.055	0.764023	0.192649	3.96587	7.31277e-05	0.00398227
AT5G52600	330.572	0.763216	0.180821	4.22084	2.43393e-05	0.00160043
AT1G43800	158.36	0.754524	0.193273	3.90392	9.46455e-05	0.00491851
AT3G17010	470.05	0.74933	0.170939	4.38361	1.16729e-05	0.00087465
AT5G24530	315.357	0.740878	0.17148	4.32048	1.55688e-05	0.00110247
AT1G27370	2470.12	0.728719	0.11983	6.08129	1.1922e-09	2.77683e-07
AT5G06510	328.803	0.726043	0.170037	4.26992	1.9554e-05	0.00131256
AT3G23120	232.186	0.724785	0.190279	3.80906	0.000139495	0.00687938
AT1G21310	2219.87	0.719076	0.128362	5.60192	2.11991e-08	3.8301e-06
AT4G34400	2113.38	0.716923	0.133261	5.37985	7.45463e-08	1.13475e-05
AT2G24210	188.674	0.716621	0.193941	3.69504	0.00021985	0.0099071
AT1G08930	392.742	0.709934	0.175493	4.04536	5.22435e-05	0.0030452
AT1G62870	654.536	0.709243	0.142479	4.97789	6.42816e-07	7.14191e-05
AT4G21380	381.754	0.700016	0.164237	4.26223	2.02394e-05	0.00135387
AT4G13195	201.021	0.699562	0.182927	3.82427	0.00013116	0.00651823
AT4G13190	117.562	0.683614	0.194046	3.52296	0.000426762	0.0167007
AT3G56400	2132.59	0.681076	0.111869	6.08814	1.14227e-09	2.69296e-07
AT2G23200	188.322	0.679629	0.18426	3.68843	0.00022564	0.0100974
AT1G02930	426.009	0.669012	0.1739	3.84711	0.00011952	0.00601706
AT4G35900	195.416	0.65371	0.184283	3.54731	0.000389183	0.0154808
AT5G26340	263.502	0.653145	0.184842	3.53353	0.000410052	0.016112
AT2G01020	109.03	0.651371	0.194206	3.35403	0.000796449	0.0271628
AT5G66940	211.342	0.647363	0.180927	3.57804	0.000346183	0.0141726
AT1G08290	136.476	0.64533	0.194553	3.317	0.000909904	0.0302668
AT1G08830	4957.7	0.640997	0.136348	4.7012	2.58635e-06	0.000245094
AT1G16640	132.685	0.635281	0.191808	3.31207	0.000926091	0.0306562
AT5G11590	93.9741	0.631503	0.194789	3.24199	0.00118697	0.0362403
AT3G13960	1057.53	0.631476	0.136108	4.63954	3.49191e-06	0.000321455
AT5G10760	113.141	0.630472	0.194423	3.24278	0.00118368	0.0362403
AT3G05650	459.607	0.630404	0.158734	3.97145	7.14367e-05	0.00391986
AT3G57460	110.726	0.630207	0.194774	3.23558	0.00121395	0.0367444
AT5G66910	471.131	0.628905	0.154978	4.05803	4.94882e-05	0.00292571
AT2G14210	131.214	0.627788	0.192966	3.25336	0.00114048	0.035491
AT4G31690	67.9508	0.627765	0.191962	3.27026	0.0010745	0.0343152
AT1G28360	507.162	0.623543	0.153453	4.06343	4.83577e-05	0.00287646
AT3G25020	652.804	0.623497	0.148642	4.19461	2.73337e-05	0.0017732
AT3G21950	155.198	0.617525	0.189733	3.2547	0.00113512	0.0353937
AT2G16580	188.502	0.616773	0.189496	3.2548	0.00113473	0.0353937
AT5G57720	415.769	0.615693	0.165403	3.72239	0.000197349	0.00910538
AT4G36150	311.564	0.611092	0.181361	3.36947	0.000753117	0.0264233
AT4G37870	3620.38	0.608354	0.103413	5.88278	4.03421e-09	8.47711e-07
AT5G45730	225.59	0.606811	0.179396	3.38252	0.000718232	0.0252912
AT1G23935	681.233	0.605951	0.141077	4.2952	1.74539e-05	0.00120281
AT1G19790	175.489	0.604914	0.190266	3.17931	0.00147625	0.0428511
AT5G59670	586.326	0.60081	0.164177	3.65952	0.000252689	0.0111529
AT1G49750	1803.33	0.588021	0.119303	4.92881	8.27311e-07	8.93496e-05
AT1G62290	34.3867	0.575043	0.171477	3.35346	0.00079808	0.0271628
AT1G50460	1125.76	0.57387	0.148459	3.86551	0.000110858	0.00563977
AT2G41090	576.072	0.572118	0.153128	3.73621	0.000186817	0.00870212
AT2G38290	655.989	0.571134	0.142028	4.02127	5.78841e-05	0.00333041
AT3G57780	358.808	0.567823	0.168785	3.36418	0.000767702	0.0265972
AT5G15120	393.509	0.56717	0.162349	3.49353	0.000476683	0.018176
AT2G47680	623.555	0.566271	0.15207	3.72375	0.000196288	0.0090781
AT1G77520	784.918	0.562316	0.144472	3.89222	9.93308e-05	0.0051344
AT3G56710	326.709	0.558939	0.176027	3.17531	0.00149675	0.0431869
AT1G10920	249.533	0.556808	0.177447	3.13788	0.00170175	0.0473355
AT1G26960	400.198	0.554674	0.170755	3.24835	0.00116075	0.035846
AT5G47600	1263.69	0.542928	0.125011	4.34305	1.40515e-05	0.0010136
AT2G48030	321.59	0.532009	0.168561	3.15618	0.00159849	0.0451124
AT4G37740	593.152	0.531834	0.147173	3.61366	0.0003019	0.0128271
AT1G55810	529.928	0.528457	0.157578	3.35361	0.000797642	0.0271628
AT5G47720	730.533	0.525839	0.144505	3.6389	0.000273807	0.0118949
AT5G65410	1658.9	0.523976	0.132899	3.94265	8.05867e-05	0.0043036
AT1G69730	468.132	0.523698	0.167477	3.12699	0.00176605	0.0483624
AT2G19910	1512.89	0.522419	0.128261	4.0731	4.63917e-05	0.00277661
AT2G46590	911.107	0.521932	0.145024	3.59894	0.000319511	0.0133509
AT5G44620	3070.77	0.521568	0.102189	5.10396	3.32618e-07	4.04413e-05
AT2G38310	764.08	0.519664	0.146402	3.54956	0.000385875	0.0153809
AT2G34650	1740.45	0.513131	0.148684	3.45114	0.000558214	0.0207527
AT4G09160	2483.65	0.512465	0.110684	4.62998	3.65708e-06	0.000333485
AT3G25710	637.435	0.511021	0.156532	3.26464	0.00109605	0.0346222
AT3G52910	674.078	0.508831	0.143496	3.54596	0.000391192	0.0155288
AT2G06850	3130.91	0.508299	0.119671	4.24745	2.16217e-05	0.00143147
AT1G69040	1920.3	0.507742	0.131284	3.86751	0.00010995	0.00560833
AT3G25180	651.485	0.505162	0.141155	3.57877	0.000345216	0.0141693
AT1G31310	675.884	0.504574	0.139738	3.61086	0.000305179	0.0128762
AT1G10020	974.852	0.497752	0.144587	3.44258	0.000576196	0.0212577
AT3G04480	688.631	0.495392	0.138995	3.56409	0.000365117	0.0147976
AT3G63200	715.829	0.493294	0.142603	3.45921	0.000541761	0.0202971
AT5G55250	700.452	0.491572	0.151314	3.2487	0.00115935	0.035846
AT5G28640	3937.23	0.490029	0.105152	4.6602	3.15896e-06	0.000293601
AT5G03150	1167.86	0.48715	0.131279	3.71079	0.000206612	0.00942614
AT5G27890	768.757	0.485531	0.136307	3.56205	0.00036797	0.014882
AT1G66970	1581.69	0.478016	0.132931	3.59597	0.000323184	0.0134073
AT4G02130	1427.16	0.472841	0.133722	3.53599	0.000406252	0.0160029
AT3G08600	516.491	0.468836	0.150254	3.1203	0.00180667	0.0490784
AT1G17920	775.654	0.46835	0.145486	3.21922	0.00128538	0.0384065
AT1G71880	934.283	0.46011	0.135074	3.40635	0.000658366	0.0236571
AT3G07540	2112.49	0.457685	0.121084	3.77989	0.000156898	0.00760189
AT5G45490	757.88	0.446407	0.140766	3.17126	0.0015178	0.0435959
AT1G12520	1266.9	0.442275	0.132526	3.33727	0.000846055	0.0283465
AT3G30775	2975.02	0.441588	0.13945	3.16664	0.00154211	0.0440354
AT4G03210	17965.3	0.441157	0.105975	4.16284	3.14309e-05	0.0019728
AT2G28190	4859.68	0.440631	0.101661	4.3343	1.46224e-05	0.00104431
AT4G30250	847.374	0.440295	0.137313	3.20652	0.00134353	0.0398361
AT3G54720	1765	0.431236	0.113376	3.8036	0.000142606	0.00701489
AT1G23380	1033.85	0.42845	0.132168	3.2417	0.00118818	0.0362403
AT3G06220	992.888	0.428316	0.127675	3.35473	0.000794421	0.0271628
AT1G18250	3463.57	0.423943	0.115797	3.66108	0.000251151	0.0111104
AT5G45510	1881.74	0.419276	0.112132	3.73913	0.00018466	0.00864368
AT1G60160	2019.99	0.414696	0.114409	3.62467	0.000289334	0.0124022
AT4G00870	1326.8	0.403874	0.126132	3.20201	0.00136473	0.0402794
AT5G50740	2295.92	0.39851	0.107534	3.70591	0.000210635	0.00958117
AT2G18160	1894.29	0.389842	0.110986	3.51252	0.00044387	0.0172444
AT5G51550	5227.76	0.381771	0.0961401	3.97098	7.15763e-05	0.00391986
AT5G62210	6833.25	0.381682	0.101036	3.77768	0.000158298	0.00761247
AT1G57820	3453.93	0.379927	0.114687	3.31272	0.000923925	0.0306369
AT1G70090	2834.12	0.375377	0.119731	3.13516	0.00171758	0.0475705
AT3G14890	1801.6	0.374874	0.118522	3.16291	0.00156201	0.0444724
AT4G35310	2325.56	0.373656	0.113441	3.29384	0.000988272	0.0321097
AT3G57660	2034.82	0.367096	0.109748	3.34489	0.00082315	0.0277716
AT1G73590	1889.72	0.365766	0.111844	3.27031	0.0010743	0.0343152
AT1G29950	1840.78	0.358977	0.113244	3.16995	0.00152465	0.0436658
AT2G42800	2106.93	0.357255	0.112426	3.1777	0.00148448	0.0430255
AT4G29900	2166.71	0.353502	0.110045	3.21234	0.0013166	0.0391281
AT4G29030	15026.8	0.34678	0.0990279	3.50184	0.000462063	0.0177234
AT2G45340	2225.36	0.345824	0.109412	3.16076	0.00157358	0.0446049
AT2G03090	3116.67	0.3416	0.10422	3.27769	0.00104659	0.0336649
AT5G43020	2604.16	0.337734	0.107581	3.13935	0.00169325	0.047167
AT1G78570	12188.8	0.335363	0.100078	3.35102	0.000805151	0.0273073
AT5G13000	10248.4	0.31742	0.100419	3.16097	0.00157245	0.0446049
AT1G28290	25847.4	0.315833	0.0889096	3.55229	0.000381893	0.0152852
AT1G48410	9571.89	0.304844	0.0932393	3.26948	0.00107745	0.0343152
AT1G06680	22735.1	-0.282761	0.0895284	-3.15834	0.00158673	0.0449048
AT1G61520	19647.9	-0.286141	0.0896826	-3.19059	0.00141982	0.0417014
AT1G67740	8154.55	-0.295169	0.0918924	-3.21211	0.00131763	0.0391281
AT4G21280	12209.7	-0.300031	0.0898439	-3.33947	0.000839394	0.0282211
AT1G58290	6187.34	-0.302531	0.0971577	-3.11382	0.00184685	0.0499347
AT4G12800	16894.1	-0.314531	0.0919532	-3.42055	0.000624944	0.0227951
AT3G54210	3661.98	-0.319722	0.100682	-3.17557	0.00149544	0.0431869
AT1G60950	13691.1	-0.322143	0.0998718	-3.22557	0.00125723	0.0377404
AT4G32260	4824.56	-0.326565	0.0964074	-3.38734	0.000705735	0.0248965
AT1G31330	19009.4	-0.328045	0.0903436	-3.63108	0.00028224	0.0121675
AT3G44310	10579.3	-0.328738	0.101605	-3.23544	0.00121455	0.0367444
AT3G47470	41010.5	-0.332209	0.0904317	-3.67359	0.00023917	0.010629
AT3G08940	12491.7	-0.33559	0.0900491	-3.72675	0.000193966	0.0089922
AT3G23810	7748.03	-0.340406	0.100486	-3.3876	0.000705081	0.0248965
AT5G22020	2814.39	-0.341615	0.104475	-3.26981	0.00107618	0.0343152
AT1G08380	13243.5	-0.347415	0.0893752	-3.88715	0.000101428	0.00522881
AT3G04290	10358.7	-0.348426	0.102582	-3.39657	0.000682354	0.0242933
AT5G55220	2558.96	-0.35069	0.105947	-3.31007	0.000932741	0.0307709
AT1G01610	2597.58	-0.354799	0.10827	-3.27699	0.0010492	0.0336929
AT4G26080	2226.97	-0.355133	0.108649	-3.26864	0.00108067	0.0343246
AT3G14210	2795.01	-0.358543	0.104564	-3.42895	0.000605932	0.0222275
AT5G15970	13603.3	-0.359102	0.0897507	-4.00111	6.30461e-05	0.00357421
AT4G02770	10211.5	-0.359258	0.0994806	-3.61134	0.00030462	0.0128762
AT3G54050	3688.96	-0.362256	0.105965	-3.41865	0.000629337	0.0228691
AT4G04640	6052.85	-0.362545	0.0933375	-3.88424	0.000102652	0.00527687
AT1G49430	4988.14	-0.369903	0.116628	-3.17166	0.00151573	0.0435959
AT1G29910	44641.8	-0.372567	0.0896255	-4.15693	3.22548e-05	0.00201145
AT1G56220	3627.1	-0.375032	0.116214	-3.22708	0.00125061	0.0376001
AT1G32200	1420.73	-0.376395	0.120129	-3.13325	0.00172883	0.0477453
AT3G25690	1761.55	-0.379625	0.116162	-3.26806	0.00108287	0.0343246
AT1G03630	2329.87	-0.38024	0.108336	-3.50983	0.000448393	0.0173021
AT1G20340	15367.2	-0.380258	0.098859	-3.84646	0.000119835	0.00601726
AT1G52230	5201.89	-0.380609	0.0961352	-3.9591	7.52334e-05	0.00407398
AT3G14420	6213.68	-0.382013	0.104313	-3.66216	0.000250098	0.0110892
AT5G59290	2132.08	-0.383287	0.11208	-3.41976	0.000626759	0.0228183
AT3G11410	3225.04	-0.384107	0.104169	-3.68734	0.000226614	0.0101176
AT3G53460	12615.6	-0.384936	0.0943878	-4.07824	4.53778e-05	0.00273285
AT2G27680	1770.15	-0.386503	0.115401	-3.34922	0.000810404	0.0274373
AT2G38995	1439.88	-0.386526	0.11916	-3.24376	0.00117965	0.0361984
AT3G61870	2631.85	-0.386899	0.108422	-3.56847	0.000359072	0.0146138
AT5G54270	27839.8	-0.387018	0.0900886	-4.29597	1.73931e-05	0.00120281
AT1G32060	5688.75	-0.387208	0.0957695	-4.04313	5.27425e-05	0.00306192
AT1G52410	5155.81	-0.388344	0.122473	-3.17085	0.00151995	0.0435959
AT1G75380	1402.97	-0.388453	0.117664	-3.30137	0.000962137	0.031582
AT3G10020	2246.83	-0.388851	0.121295	-3.20582	0.00134677	0.0398709
AT2G35490	1510.31	-0.388932	0.118137	-3.29221	0.000994036	0.0322428
AT1G55670	1398.52	-0.391011	0.120217	-3.25255	0.00114374	0.035491
AT1G21440	1579.53	-0.392045	0.115202	-3.40312	0.000666219	0.0238732
AT1G78680	1768.23	-0.393182	0.123668	-3.17933	0.00147615	0.0428511
AT4G18440	1199.2	-0.396259	0.123991	-3.19587	0.00139411	0.0410836
AT3G63140	2174.11	-0.397981	0.114365	-3.47992	0.000501569	0.0189752
AT1G61890	3647.36	-0.40217	0.11984	-3.35589	0.000791092	0.0271628
AT2G34860	1175.36	-0.402514	0.127754	-3.1507	0.00162878	0.0457003
AT2G29630	2557.59	-0.405401	0.107555	-3.76925	0.000163736	0.007835
AT1G15820	13693.2	-0.407794	0.0897651	-4.54291	5.54834e-06	0.000472739
AT3G53400	1649.82	-0.408442	0.127454	-3.20463	0.00135238	0.0399759
AT1G56190	2303.65	-0.409917	0.109547	-3.74193	0.000182611	0.00858939
AT3G63540	1360.43	-0.40995	0.124192	-3.30094	0.0009636	0.031582
AT1G72450	2104.96	-0.410133	0.123178	-3.3296	0.000869709	0.0290384
AT5G60680	1059.12	-0.412191	0.127	-3.24561	0.001172	0.0360781
AT1G33240	1270.69	-0.413363	0.127645	-3.23838	0.00120211	0.0365397
AT2G25080	1271.62	-0.414091	0.122948	-3.36801	0.00075712	0.0264254
AT3G48420	1112.55	-0.417985	0.124623	-3.354	0.000796536	0.0271628
AT2G46820	4653.44	-0.418585	0.103668	-4.03775	5.39665e-05	0.00312359
AT2G06995	14.7422	-0.419923	0.131664	-3.18937	0.00142585	0.0417014
AT3G18080	5294.34	-0.421532	0.11602	-3.63327	0.000279856	0.0121033
AT5G38410	42557.6	-0.422806	0.116181	-3.63919	0.000273498	0.0118949
AT3G27690	3260.47	-0.42305	0.106487	-3.9728	7.10312e-05	0.00391986
AT1G21500	1322.28	-0.425588	0.126781	-3.35688	0.00078826	0.027115
AT1G30380	11301.7	-0.425914	0.0976714	-4.36069	1.29655e-05	0.000949428
AT3G61470	15295.1	-0.427694	0.095403	-4.48302	7.35926e-06	0.00059777
AT5G15230	5127.42	-0.42803	0.118202	-3.62117	0.000293269	0.0125431
AT1G73060	1005.26	-0.429209	0.128036	-3.35225	0.00080157	0.0272337
AT3G02310	2340.56	-0.432113	0.121176	-3.56598	0.000362493	0.0147221
AT4G09650	3706.06	-0.434185	0.107149	-4.05216	5.07467e-05	0.00298187
AT4G21910	2883.92	-0.435156	0.110452	-3.93978	8.15573e-05	0.0043315
AT3G21670	1168.32	-0.435988	0.136833	-3.18627	0.0014412	0.0420866
AT1G79600	1446.32	-0.437496	0.119909	-3.64856	0.000263718	0.0115868
ATCG00480	1589.48	-0.438756	0.132093	-3.32157	0.000895123	0.0298354
AT1G07135	3301.33	-0.438762	0.118245	-3.71064	0.000206739	0.00942614
AT1G13270	787.819	-0.438923	0.139177	-3.15371	0.0016121	0.0453641
AT2G39730	34143.5	-0.438968	0.107591	-4.07997	4.50421e-05	0.00272111
AT2G43290	1296.61	-0.43919	0.13798	-3.183	0.00145756	0.0425
AT2G33770	2538.17	-0.441933	0.115137	-3.83833	0.000123872	0.00620389
AT2G43530	1179.32	-0.442059	0.137222	-3.2215	0.00127522	0.038221
AT5G25610	11732.9	-0.443038	0.111303	-3.98047	6.87801e-05	0.00384294
AT1G25440	1923.44	-0.445509	0.120487	-3.69757	0.00021767	0.00983179
AT1G52220	1454.96	-0.449311	0.120229	-3.73714	0.000186125	0.00869123
AT3G50820	7081.21	-0.452754	0.0974082	-4.64801	3.35156e-06	0.000310011
AT1G55480	1573.66	-0.456176	0.11544	-3.95165	7.76153e-05	0.00417955
AT5G15780	5234.13	-0.456407	0.100517	-4.54061	5.60928e-06	0.000472739
AT1G21460	816.859	-0.457042	0.14598	-3.13086	0.00174298	0.0479942
AT2G15090	1300.85	-0.457992	0.140557	-3.2584	0.00112044	0.035163
AT1G13930	8533.68	-0.458413	0.106756	-4.29403	1.75457e-05	0.00120281
AT5G20240	2407.95	-0.458546	0.113152	-4.05248	5.06782e-05	0.00298187
AT5G25220	1394.59	-0.460516	0.123107	-3.74078	0.000183454	0.00860807
AT1G22160	866.643	-0.461189	0.13553	-3.40286	0.000666849	0.0238732
AT2G38140	1538.89	-0.461308	0.124632	-3.70136	0.000214446	0.00970882
AT3G58260	20.6645	-0.461315	0.147785	-3.12153	0.00179912	0.0489869
AT4G39260	4439.01	-0.46139	0.117404	-3.92993	8.49713e-05	0.00448815
AT4G30810	2377.65	-0.462016	0.110393	-4.18521	2.84909e-05	0.00184209
AT1G20850	1540.09	-0.463066	0.146441	-3.16213	0.00156619	0.0445259
AT4G05180	9949.22	-0.463418	0.0922177	-5.02526	5.02759e-07	5.75109e-05
AT1G68520	1642.91	-0.464018	0.128629	-3.60742	0.000309258	0.0129969
AT3G21055	4618.86	-0.466456	0.101512	-4.59507	4.32611e-06	0.000383634
AT3G23080	828.842	-0.46794	0.135353	-3.45719	0.000545842	0.0203711
AT3G46970	3586.63	-0.468011	0.130686	-3.58118	0.000342047	0.0140991
AT1G15980	872.901	-0.4707	0.132812	-3.54412	0.000393931	0.0155736
AT4G01080	665.35	-0.470841	0.142481	-3.30459	0.00095116	0.0313251
AT1G25530	915.103	-0.471016	0.15063	-3.12697	0.00176618	0.0483624
AT5G01820	1864.36	-0.473797	0.120377	-3.93594	8.28719e-05	0.00438926
AT3G12610	1871.49	-0.473886	0.113644	-4.16993	3.047e-05	0.00192528
AT1G62780	963.17	-0.475379	0.139172	-3.41576	0.000636038	0.023026
AT1G22710	1283.69	-0.475682	0.120693	-3.94126	8.10532e-05	0.00431659
AT3G05400	700.989	-0.476955	0.141893	-3.36137	0.000775558	0.0267734
AT3G52340	584.539	-0.4777	0.146457	-3.2617	0.00110745	0.0348686
AT4G21990	2460.69	-0.478136	0.112417	-4.25325	2.10693e-05	0.00140452
AT2G28900	2159.42	-0.47831	0.127084	-3.76372	0.000167404	0.00797108
AT1G29920	48244.2	-0.479264	0.105458	-4.54459	5.5041e-06	0.000472739
AT2G40475	602.359	-0.480354	0.147677	-3.25272	0.00114304	0.035491
AT1G08550	576.489	-0.482653	0.14908	-3.23755	0.00120561	0.0365885
AT1G16410	17.3523	-0.485174	0.138869	-3.49377	0.00047626	0.018176
AT3G05165	708.988	-0.485829	0.147467	-3.2945	0.000985958	0.0321097
AT2G05070	14023.3	-0.485915	0.0920647	-5.27797	1.30622e-07	1.84321e-05
AT5G57110	2149.75	-0.487853	0.108848	-4.48195	7.39626e-06	0.000598261
AT2G34620	504.335	-0.48934	0.152175	-3.21564	0.00130153	0.0387693
AT2G05100	16561.8	-0.491553	0.0957666	-5.13282	2.85434e-07	3.53718e-05
AT4G05070	777.763	-0.492413	0.144907	-3.39813	0.000678477	0.0241998
AT2G32880	21.0533	-0.495953	0.147278	-3.36746	0.000758643	0.0264254
AT5G19540	847.286	-0.496189	0.1379	-3.59819	0.000320444	0.0133509
AT4G34230	1253.86	-0.496584	0.121379	-4.0912	4.29149e-05	0.00260073
AT5G03170	481.449	-0.498845	0.153921	-3.24092	0.00119143	0.0362722
AT2G17550	456.906	-0.502053	0.157795	-3.18167	0.00146428	0.0426318
AT3G12710	1242.64	-0.502956	0.121401	-4.14294	3.42877e-05	0.00212452
AT3G48460	628.976	-0.50519	0.160848	-3.14079	0.00168492	0.0470028
AT2G30520	2713.56	-0.505495	0.140828	-3.58945	0.000331375	0.0136883
AT3G56650	486.305	-0.506142	0.154057	-3.28542	0.00101831	0.0328646
AT2G26740	787.269	-0.507205	0.141687	-3.57975	0.000343926	0.0141464
AT1G52000	3392.55	-0.507381	0.135186	-3.75321	0.000174586	0.00827229
AT5G50210	549.901	-0.507527	0.150666	-3.36855	0.000755636	0.0264254
AT1G36370	1612.44	-0.507993	0.118282	-4.29478	1.74866e-05	0.00120281
AT3G49260	539.277	-0.508014	0.148625	-3.41809	0.00063063	0.0228731
AT1G03130	5246.02	-0.508771	0.104644	-4.86192	1.16255e-06	0.000120184
AT3G16140	2751.4	-0.510745	0.111568	-4.5779	4.69676e-06	0.000407164
AT1G29050	436.66	-0.513596	0.164064	-3.13047	0.00174529	0.0479942
AT4G30650	948.1	-0.513933	0.159689	-3.21834	0.00128933	0.038465
AT3G16340	1657.29	-0.516972	0.12475	-4.14407	3.41201e-05	0.00212093
AT4G18960	646.916	-0.517454	0.151272	-3.42068	0.00062465	0.0227951
AT5G52160	3930.74	-0.519567	0.1245	-4.17321	3.00332e-05	0.00190988
AT3G58290	26.7042	-0.520723	0.161301	-3.22827	0.00124542	0.0375023
AT5G43330	871.443	-0.524693	0.135104	-3.88364	0.000102906	0.00527687
ATCG00390	327.291	-0.525221	0.167122	-3.14273	0.00167379	0.0467596
AT5G23060	2507.27	-0.528452	0.108771	-4.85841	1.18335e-06	0.000121684
AT5G51950	2735.79	-0.528668	0.123344	-4.28614	1.81801e-05	0.0012419
AT2G37760	296.697	-0.529485	0.169931	-3.11587	0.00183402	0.0496572
AT5G11060	744.911	-0.529571	0.16065	-3.29643	0.000979228	0.0319771
AT1G19670	1788.62	-0.529704	0.142717	-3.71157	0.00020598	0.00942614
AT4G11211	1207.48	-0.530848	0.127169	-4.17436	2.98824e-05	0.00190656
AT1G29930	104583	-0.533043	0.084552	-6.30432	2.89456e-10	7.66542e-08
AT1G24260	2246.73	-0.538668	0.12918	-4.16989	3.04747e-05	0.00192528
AT5G62680	693.248	-0.539298	0.14273	-3.77844	0.000157811	0.00760797
AT2G39420	436.809	-0.539368	0.160511	-3.36031	0.000778547	0.0268286
AT5G14760	625.146	-0.541075	0.149757	-3.61302	0.000302652	0.0128308
AT5G17700	315.535	-0.541346	0.169722	-3.18962	0.00142462	0.0417014
AT4G14040	377.378	-0.542894	0.166291	-3.26473	0.00109568	0.0346222
AT5G57350	1827.42	-0.5434	0.11728	-4.63335	3.598e-06	0.000329652
AT1G02770	33.869	-0.544548	0.173731	-3.13443	0.00172189	0.0476218
AT5G62360	566.91	-0.546191	0.151282	-3.6104	0.00030572	0.0128762
AT3G05020	2002.61	-0.547318	0.124694	-4.3893	1.13717e-05	0.000865503
AT3G50270	274.45	-0.547772	0.17545	-3.12209	0.00179571	0.0489628
AT1G70700	3893.02	-0.547836	0.124246	-4.40927	1.03718e-05	0.000808501
AT2G29670	591.281	-0.549306	0.148276	-3.70462	0.000211712	0.00960755
AT5G20630	5464.78	-0.550036	0.0985371	-5.58201	2.37751e-08	4.21669e-06
AT2G39800	7912.19	-0.551652	0.123905	-4.45222	8.4986e-06	0.000676111
AT5G15140	515.196	-0.552567	0.170183	-3.24689	0.00116673	0.0359732
AT4G19690	36.8889	-0.552994	0.171695	-3.2208	0.00127833	0.0382548
AT5G41050	329.756	-0.555206	0.1666	-3.33257	0.000860487	0.0287802
AT5G53590	269.947	-0.556871	0.176339	-3.15795	0.00158881	0.0449048
AT4G28750	1509.9	-0.557693	0.124148	-4.49215	7.05077e-06	0.000577566
AT1G22760	52.1553	-0.557706	0.168957	-3.30087	0.000963862	0.031582
AT3G55990	290.082	-0.558094	0.170775	-3.26801	0.00108307	0.0343246
AT2G42475	42.9798	-0.559223	0.177208	-3.15573	0.00160095	0.0451159
AT1G15460	359.604	-0.55928	0.170115	-3.28765	0.00101027	0.0326597
AT1G35310	32.4879	-0.559941	0.170167	-3.29054	0.000999961	0.0323806
AT1G51680	1153.51	-0.560722	0.129596	-4.32669	1.51369e-05	0.00107583
AT4G29980	498.598	-0.561869	0.177196	-3.17089	0.00151974	0.0435959
AT1G72110	850.288	-0.563373	0.165157	-3.41114	0.00064692	0.0233762
AT2G39920	40.6676	-0.566212	0.180159	-3.14284	0.00167317	0.0467596
AT2G43550	794.307	-0.56638	0.145133	-3.90249	9.5207e-05	0.00493443
AT3G23450	938.35	-0.566526	0.163967	-3.45511	0.000550059	0.0204889
AT2G36800	267.064	-0.568448	0.181188	-3.13733	0.00170493	0.047356
AT1G34640	383.881	-0.568846	0.174541	-3.2591	0.00111767	0.0351329
AT2G45650	483.174	-0.570371	0.16266	-3.50653	0.000453994	0.0174833
AT4G15440	1587.39	-0.571001	0.124365	-4.59132	4.40453e-06	0.000388806
AT5G55320	44.1599	-0.571544	0.182208	-3.13677	0.00170817	0.0473779
AT4G00040	1075.47	-0.572871	0.129412	-4.42671	9.56799e-06	0.000754973
AT1G07430	364.535	-0.574075	0.163413	-3.51303	0.000443031	0.0172444
AT1G67050	365.217	-0.579977	0.170547	-3.40068	0.000672174	0.0240193
AT5G14550	345.539	-0.58224	0.168392	-3.45765	0.000544916	0.0203711
AT1G14480	335.28	-0.582872	0.1697	-3.43472	0.000593162	0.0218004
AT2G30040	545.907	-0.58417	0.165213	-3.53586	0.000406447	0.0160029
AT5G24160	50.1349	-0.584536	0.17822	-3.27985	0.00103863	0.0334646
AT1G62660	704.714	-0.585469	0.169765	-3.4487	0.000563302	0.0209016
AT5G56970	84.0546	-0.585846	0.187639	-3.12219	0.00179508	0.0489628
AT4G04610	1668.47	-0.586756	0.11565	-5.07356	3.90442e-07	4.68821e-05
AT1G15360	444.498	-0.58873	0.167619	-3.51231	0.000444223	0.0172444
AT2G15890	1012.26	-0.589145	0.146129	-4.03167	5.53823e-05	0.00319597
AT1G72280	275.997	-0.590319	0.179212	-3.29398	0.000987802	0.0321097
AT1G01900	432.849	-0.590331	0.158688	-3.72008	0.000199157	0.0091669
AT4G33950	529.418	-0.590533	0.164037	-3.60001	0.000318205	0.0133439
AT5G16960	915.558	-0.591796	0.175725	-3.36774	0.000757865	0.0264254
AT1G14100	66.8854	-0.592095	0.189848	-3.11878	0.00181604	0.0492394
AT1G26730	411.335	-0.592203	0.176864	-3.34834	0.000812966	0.027476
AT3G10570	2546.23	-0.592805	0.13625	-4.35084	1.35614e-05	0.000981908
AT1G80660	149.16	-0.593811	0.190315	-3.12015	0.00180756	0.0490784
AT1G43790	190.496	-0.59404	0.187027	-3.17623	0.00149204	0.0431799
AT3G49580	40.4893	-0.594327	0.180149	-3.29909	0.000969998	0.0317293
AT3G07350	253.143	-0.595527	0.184379	-3.22991	0.00123829	0.037404
AT5G03260	291.47	-0.597032	0.172343	-3.46421	0.000531799	0.0199626
AT1G44350	724.543	-0.600026	0.155465	-3.85955	0.000113596	0.00576388
AT1G71810	678.969	-0.601995	0.140865	-4.27355	1.92386e-05	0.00129589
AT5G62720	433.069	-0.603207	0.161475	-3.73561	0.000187258	0.00870212
AT1G21670	187.469	-0.604347	0.185269	-3.26201	0.00110627	0.0348686
AT5G22430	9256.61	-0.604372	0.189492	-3.18942	0.00142557	0.0417014
AT1G05100	235.388	-0.604752	0.178446	-3.38899	0.000701495	0.0248375
AT1G24600	125.015	-0.605183	0.193384	-3.12944	0.0017514	0.0480939
AT4G27820	199.33	-0.605758	0.186388	-3.24998	0.00115415	0.0357564
AT1G73600	1342.17	-0.606209	0.120376	-5.03596	4.75448e-07	5.47105e-05
AT1G01600	2202.61	-0.606377	0.138931	-4.36458	1.27367e-05	0.000936223
AT3G04550	759.494	-0.607238	0.138409	-4.38727	1.14784e-05	0.000870201
AT4G15490	608.497	-0.607314	0.149619	-4.05907	4.92675e-05	0.00292159
AT1G66960	136.865	-0.608398	0.194784	-3.12344	0.00178749	0.0488767
AT3G50580	121.29	-0.609151	0.193807	-3.14308	0.00167177	0.0467596
AT4G18290	99.0274	-0.609741	0.194714	-3.13148	0.00173931	0.0479661
AT5G55590	145.424	-0.610664	0.192831	-3.16684	0.00154106	0.0440354
AT3G20100	2081.97	-0.610673	0.115929	-5.26762	1.38201e-07	1.92731e-05
AT1G60960	449.585	-0.611241	0.156328	-3.90999	9.2301e-05	0.0048226
AT4G09960	59.8928	-0.612062	0.179564	-3.40859	0.000652983	0.0235074
AT3G63093	82.7259	-0.612372	0.193589	-3.16326	0.00156011	0.0444724
AT1G67481	132.291	-0.6133	0.192241	-3.19026	0.00142143	0.0417014
AT2G34810	1791	-0.613581	0.136246	-4.50348	6.68507e-06	0.00054994
AT5G51210	112.734	-0.613962	0.194786	-3.15198	0.00162167	0.0455669
AT4G37980	923.804	-0.614655	0.135866	-4.52399	6.06856e-06	0.000505679
AT3G17675	194.341	-0.614892	0.185763	-3.31009	0.00093266	0.0307709
AT1G23060	49.6756	-0.615664	0.179	-3.43947	0.000582858	0.0214625
AT5G08260	527.738	-0.61854	0.154687	-3.99866	6.37031e-05	0.00359428
AT5G56150	374.171	-0.620142	0.163185	-3.80024	0.000144555	0.00709275
AT1G62800	37.0679	-0.621175	0.174725	-3.55515	0.000377762	0.0151512
AT1G01280	1031.42	-0.621354	0.192405	-3.22941	0.00124046	0.0374111
AT2G27920	778.792	-0.622211	0.157705	-3.94542	7.96608e-05	0.00426594
AT4G04830	358.877	-0.622424	0.17083	-3.64353	0.000268927	0.0117601
AT3G16460	50.6357	-0.623346	0.177567	-3.51049	0.000447278	0.0172935
AT1G71770	251.795	-0.624954	0.180013	-3.47171	0.000517155	0.0194886
AT2G27500	230.056	-0.625511	0.179546	-3.48385	0.000494262	0.0187722
AT2G38110	2233.56	-0.62728	0.129615	-4.83955	1.30136e-06	0.00013311
AT3G42850	83.6203	-0.627593	0.193421	-3.2447	0.00117572	0.0361353
AT1G07720	657.469	-0.628333	0.143549	-4.37712	1.20259e-05	0.000890747
AT1G18265	73.8469	-0.629074	0.193093	-3.25788	0.00112248	0.0351698
AT3G56230	34.0206	-0.629143	0.17225	-3.6525	0.000259697	0.0114361
AT1G21000	321.84	-0.629454	0.187016	-3.36577	0.000763307	0.0264924
AT4G14270	1959.54	-0.629674	0.11297	-5.57382	2.49211e-08	4.34032e-06
AT2G41640	142.06	-0.630528	0.19451	-3.24162	0.00118851	0.0362403
AT5G38865	227.288	-0.631769	0.179923	-3.51133	0.000445869	0.0172736
AT1G71110	471.624	-0.631867	0.157696	-4.00687	6.15294e-05	0.00350881
AT1G02390	111.073	-0.632114	0.194194	-3.25506	0.00113368	0.0353937
AT3G22370	255.55	-0.632417	0.180498	-3.50373	0.000458793	0.017633
AT3G58990	31.7725	-0.632714	0.168023	-3.76565	0.000166116	0.00792928
AT4G17470	97.7854	-0.633176	0.193336	-3.27501	0.00105658	0.0338737
AT5G39860	247.352	-0.634026	0.178089	-3.56016	0.000370623	0.014958
AT2G47160	2186.06	-0.634144	0.123074	-5.15255	2.56971e-07	3.24691e-05
AT5G03190	2485.21	-0.634215	0.122527	-5.1761	2.26568e-07	2.90067e-05
AT1G75940	2274.2	-0.634642	0.176791	-3.5898	0.000330937	0.0136883
AT2G40460	592.132	-0.634678	0.147422	-4.30519	1.66845e-05	0.00116442
AT3G56170	171.967	-0.635162	0.187337	-3.39047	0.000697719	0.0247492
AT5G60500	63.5181	-0.636607	0.184833	-3.44423	0.000572697	0.021169
AT4G13770	691.713	-0.637715	0.156423	-4.07687	4.56456e-05	0.00274044
AT2G38530	392.832	-0.638405	0.179806	-3.55052	0.000384467	0.0153565
AT5G55720	1533.64	-0.638432	0.135347	-4.71701	2.3934e-06	0.000230195
AT1G75920	107.6	-0.640428	0.187807	-3.41003	0.000649556	0.0234276
AT1G54540	43.8769	-0.641001	0.180832	-3.54472	0.000393025	0.0155696
AT2G23910	207.395	-0.641028	0.182251	-3.51729	0.000435985	0.0170272
AT2G31210	212.705	-0.642422	0.185181	-3.46916	0.000522096	0.0196365
ATCG00470	1139.62	-0.644265	0.149539	-4.30834	1.64481e-05	0.00115208
AT2G38170	4048.86	-0.645725	0.13627	-4.73858	2.15216e-06	0.000208028
AT5G26730	1680.34	-0.645936	0.194759	-3.3166	0.000911199	0.0302668
AT4G35350	594.244	-0.646077	0.170953	-3.77926	0.000157292	0.00760192
AT1G16705	173.238	-0.646498	0.187605	-3.44605	0.000568837	0.0210666
AT1G77210	183.069	-0.647154	0.192267	-3.36592	0.000762894	0.0264924
AT3G45140	15349.2	-0.64797	0.192722	-3.36219	0.000773256	0.0267416
AT5G13380	932.805	-0.648925	0.182431	-3.5571	0.000374973	0.0150706
AT1G69500	1508.31	-0.649914	0.194711	-3.33785	0.000844307	0.0283371
AT5G49070	101.041	-0.650146	0.194602	-3.3409	0.00083508	0.028125
AT4G15210	17385.2	-0.650484	0.100002	-6.50469	7.78535e-11	2.38899e-08
AT1G79780	185.28	-0.650939	0.191898	-3.3921	0.000693582	0.0246477
AT1G07750	1108.38	-0.652718	0.126221	-5.17123	2.3256e-07	2.95779e-05
AT5G51890	550.191	-0.654476	0.174588	-3.74868	0.000177765	0.00840233
AT1G52870	418.15	-0.654673	0.161001	-4.06627	4.77712e-05	0.00285035
AT1G78970	1189.22	-0.65585	0.155503	-4.21762	2.46899e-05	0.00161799
AT2G33850	47.9423	-0.655944	0.183477	-3.57508	0.000350116	0.0142794
AT2G32430	417.881	-0.658113	0.164594	-3.9984	6.3772e-05	0.00359428
AT5G23700	100.153	-0.658169	0.194809	-3.37853	0.000728745	0.0256147
AT5G40260	353.271	-0.660004	0.164566	-4.01056	6.05741e-05	0.00346455
AT3G19480	253.411	-0.662383	0.17554	-3.77341	0.000161031	0.00772469
AT5G38430	5095.72	-0.663579	0.125546	-5.28556	1.25319e-07	1.79457e-05
AT2G01420	419.83	-0.666491	0.180629	-3.68982	0.00022441	0.0100656
AT1G16060	150.564	-0.666972	0.190523	-3.50074	0.000463975	0.0177615
AT3G10410	3392.07	-0.66729	0.11546	-5.7794	7.4967e-09	1.47884e-06
AT3G19580	304.818	-0.667566	0.183589	-3.6362	0.000276687	0.0119931
AT3G55970	102.555	-0.667636	0.194741	-3.42833	0.000607312	0.0222359
AT2G42990	1333.59	-0.668186	0.15098	-4.42566	9.6148e-06	0.000755583
AT5G53190	392.62	-0.668308	0.162623	-4.10956	3.96414e-05	0.00242515
AT1G29395	426.183	-0.668481	0.165256	-4.04512	5.2297e-05	0.0030452
AT3G26740	3466.73	-0.671336	0.104728	-6.41027	1.45266e-10	4.25499e-08
AT1G61590	100.329	-0.676191	0.194674	-3.47346	0.0005138	0.0194
AT5G58390	86.4693	-0.676912	0.194436	-3.48141	0.000498787	0.0189069
AT2G44290	99.7783	-0.678021	0.194378	-3.48817	0.000486343	0.0185078
AT1G60590	324.614	-0.678426	0.1733	-3.91476	9.04942e-05	0.00474101
AT5G06760	33.9991	-0.678523	0.162348	-4.17943	2.92244e-05	0.00187697
AT1G20132	42.9635	-0.680905	0.172502	-3.94724	7.90587e-05	0.00424545
AT1G10060	1653.5	-0.681307	0.129698	-5.25303	1.49614e-07	2.05131e-05
AT1G03390	63.9173	-0.681457	0.191489	-3.55873	0.000372652	0.0150086
AT4G12910	225.605	-0.681779	0.179473	-3.79879	0.000145402	0.00709826
AT3G15840	569.488	-0.682014	0.15279	-4.46375	8.05376e-06	0.000646038
AT1G54940	41.3065	-0.682871	0.17886	-3.81791	0.000134586	0.00667134
AT2G34600	112.082	-0.683857	0.194026	-3.52456	0.000424189	0.0166337
AT1G63710	1227.23	-0.684003	0.156229	-4.3782	1.19664e-05	0.000890747
AT1G22015	200.61	-0.687499	0.188718	-3.64299	0.000269487	0.0117601
AT1G65890	77.7974	-0.688894	0.190332	-3.61942	0.000295259	0.0126003
AT3G15770	173.562	-0.693146	0.193746	-3.5776	0.000346765	0.0141726
AT4G26830	105.247	-0.695173	0.192322	-3.61463	0.000300782	0.0128077
AT2G46790	370.862	-0.695523	0.165763	-4.19589	2.718e-05	0.00176917
AT3G54140	234.579	-0.696188	0.183234	-3.79944	0.000145024	0.00709773
AT2G28305	589.753	-0.698182	0.151292	-4.61479	3.93494e-06	0.000354904
AT1G47980	3048.36	-0.698648	0.194255	-3.59654	0.000322473	0.0134066
AT2G21130	906.383	-0.699179	0.133481	-5.23805	1.62282e-07	2.19387e-05
AT1G04620	221.992	-0.699822	0.183711	-3.80937	0.000139322	0.00687938
AT2G46880	62.539	-0.700196	0.186318	-3.75807	0.000171227	0.00813307
AT4G24130	1325.97	-0.700523	0.130158	-5.3821	7.36206e-08	1.12955e-05
AT4G13495	97.4478	-0.70056	0.19469	-3.59833	0.000320263	0.0133509
AT5G61340	139.246	-0.701279	0.192417	-3.64457	0.00026784	0.0117412
AT2G03850	132.511	-0.703126	0.191272	-3.67606	0.000236861	0.0105507
AT5G62080	2239.18	-0.703359	0.139039	-5.0587	4.22121e-07	4.93795e-05
AT5G16240	415.898	-0.70526	0.168838	-4.17714	2.95194e-05	0.00188963
AT3G62550	80.4056	-0.70531	0.19426	-3.63075	0.000282598	0.0121675
AT5G53550	366.639	-0.705785	0.177659	-3.97269	7.10644e-05	0.00391986
AT3G11980	3111.17	-0.706255	0.194728	-3.62689	0.000286857	0.0123234
AT4G36230	150.715	-0.707374	0.190386	-3.71547	0.000202823	0.00931347
AT4G24120	719.3	-0.709658	0.138561	-5.12163	3.02902e-07	3.70614e-05
AT5G07510	119.644	-0.709942	0.186959	-3.79731	0.000146272	0.00712275
AT5G07600	73.7289	-0.711287	0.185933	-3.8255	0.000130505	0.00650239
AT1G75880	533.918	-0.711899	0.179388	-3.96848	7.2332e-05	0.00395006
AT3G02480	84.352	-0.717315	0.194317	-3.69147	0.000222963	0.010024
AT5G48900	345.195	-0.718681	0.171941	-4.17982	2.91735e-05	0.00187697
AT2G19110	2231.97	-0.719602	0.13524	-5.32091	1.03247e-07	1.5121e-05
AT1G19180	1825.62	-0.720662	0.131364	-5.486	4.11131e-08	6.67898e-06
AT1G73680	544.288	-0.722079	0.156403	-4.61677	3.89758e-06	0.000353747
AT3G26820	61.7622	-0.726734	0.18736	-3.8788	0.000104973	0.00536861
AT4G14080	4949.45	-0.727069	0.19412	-3.74546	0.000180066	0.00849034
AT3G62410	720.65	-0.727364	0.139132	-5.22788	1.71461e-07	2.28683e-05
AT1G12090	3925.04	-0.727582	0.101362	-7.17802	7.07273e-13	2.7346e-10
AT1G15260	864.751	-0.7284	0.134465	-5.41703	6.05987e-08	9.44754e-06
AT1G33811	319.502	-0.728648	0.175922	-4.14189	3.44462e-05	0.00212752
AT1G80130	558.858	-0.72894	0.160531	-4.54081	5.60376e-06	0.000472739
AT5G08030	79.4342	-0.729948	0.192931	-3.78346	0.000154663	0.00751242
AT3G49570	155.671	-0.733966	0.190584	-3.85114	0.000117569	0.00594984
AT3G53800	267.734	-0.73735	0.185351	-3.97813	6.9459e-05	0.00386015
AT2G04570	7248.19	-0.739605	0.12449	-5.94105	2.83196e-09	6.2213e-07
AT2G33380	2980.76	-0.739834	0.115834	-6.387	1.69172e-10	4.88126e-08
AT2G29940	161.346	-0.743536	0.189582	-3.92198	8.78246e-05	0.00461365
AT4G04760	99.9933	-0.744896	0.194623	-3.82737	0.00012952	0.00646997
AT3G20450	152.776	-0.747092	0.194075	-3.8495	0.000118359	0.00597418
AT5G24150	903.051	-0.748245	0.15649	-4.78141	1.74066e-06	0.000172566
AT5G17090	248.109	-0.748396	0.184991	-4.04559	5.21919e-05	0.0030452
AT1G74090	318.387	-0.749948	0.172137	-4.35669	1.32044e-05	0.000963276
AT4G15200	214.793	-0.751594	0.182718	-4.11342	3.89842e-05	0.00239251
AT2G03200	270.617	-0.751758	0.187869	-4.00149	6.29436e-05	0.00357421
AT2G29340	53.4165	-0.752062	0.187507	-4.01084	6.0503e-05	0.00346455
AT2G45750	273.546	-0.752274	0.175559	-4.28503	1.82713e-05	0.00124373
AT1G78960	2417.83	-0.757383	0.136439	-5.55108	2.83908e-08	4.83673e-06
AT5G07830	1104.98	-0.758894	0.139404	-5.44386	5.21396e-08	8.39969e-06
AT1G64370	47.6669	-0.759289	0.182431	-4.16207	3.15377e-05	0.00197309
AT1G75050	287.636	-0.75992	0.191794	-3.96216	7.42759e-05	0.00403343
AT5G24660	121.814	-0.76087	0.194765	-3.90661	9.36001e-05	0.00487729
AT1G28375	204.055	-0.76498	0.185003	-4.13497	3.54997e-05	0.0021856
AT2G26530	272.022	-0.767126	0.192261	-3.99002	6.60685e-05	0.00370214
AT5G47635	79.3184	-0.767944	0.19338	-3.97117	7.15216e-05	0.00391986
AT5G03795	91.288	-0.76993	0.194773	-3.95296	7.7191e-05	0.00416832
AT4G19230	601.498	-0.77136	0.152238	-5.06681	4.04531e-07	4.80164e-05
AT1G08065	93.1326	-0.774729	0.194752	-3.97803	6.94874e-05	0.00386015
AT4G18550	104.006	-0.777163	0.194718	-3.99123	6.57313e-05	0.00369394
AT1G28710	619.967	-0.781772	0.147595	-5.29673	1.17898e-07	1.7009e-05
AT2G38010	584.077	-0.783303	0.146377	-5.35128	8.73331e-08	1.29871e-05
AT5G44700	494.576	-0.783734	0.172627	-4.54004	5.62435e-06	0.000472739
AT2G05160	68.7267	-0.786926	0.192127	-4.09587	4.20594e-05	0.00256377
AT3G55290	364.879	-0.79033	0.163458	-4.83505	1.3311e-06	0.000135436
AT5G09500	82.2742	-0.790407	0.187226	-4.22168	2.42491e-05	0.00159995
AT1G12570	3444.96	-0.791629	0.115226	-6.87024	6.40957e-12	2.25291e-09
AT3G59530	1901.72	-0.794789	0.122941	-6.46481	1.01428e-10	3.06376e-08
AT2G29290	103.056	-0.796931	0.194599	-4.09524	4.21726e-05	0.00256377
AT1G52827	238.968	-0.798531	0.180986	-4.41211	1.02368e-05	0.000801208
AT1G14250	44.589	-0.798783	0.181357	-4.40449	1.06034e-05	0.000817361
AT1G75790	678.5	-0.801281	0.168354	-4.7595	1.94075e-06	0.000190449
AT1G28695	197.04	-0.801531	0.185907	-4.31146	1.6218e-05	0.00114426
AT4G28580	50.7076	-0.802318	0.18512	-4.33405	1.46393e-05	0.00104431
AT1G58270	311.957	-0.806415	0.177592	-4.54082	5.60358e-06	0.000472739
AT1G68540	1509.14	-0.807693	0.145523	-5.55028	2.8522e-08	4.83673e-06
AT3G14440	245.304	-0.808106	0.180219	-4.48403	7.3246e-06	0.000597465
AT2G40610	267.267	-0.808135	0.183974	-4.39266	1.11973e-05	0.000855597
AT5G18290	201.663	-0.809058	0.189096	-4.27856	1.8811e-05	0.00127152
AT1G64110	51.1961	-0.810349	0.176648	-4.58736	4.48896e-06	0.000394457
AT1G03920	88.0811	-0.810758	0.194735	-4.16339	3.1356e-05	0.0019728
AT2G18130	63.0679	-0.812284	0.186577	-4.35361	1.33914e-05	0.000973243
AT1G55560	233.235	-0.812803	0.178751	-4.54711	5.43868e-06	0.000469377
AT1G78230	194.435	-0.814161	0.185701	-4.38426	1.16383e-05	0.00087465
AT3G50440	326.293	-0.814758	0.173514	-4.69564	2.65779e-06	0.000250191
AT3G25290	437.186	-0.815056	0.180477	-4.51611	6.29849e-06	0.000522586
AT5G05600	143.536	-0.815195	0.194028	-4.20143	2.65237e-05	0.00173229
AT1G49450	1181.55	-0.817028	0.126688	-6.44915	1.12477e-10	3.34524e-08
AT4G24480	257.744	-0.819105	0.178743	-4.58258	4.59264e-06	0.000399932
AT4G01883	363.298	-0.820121	0.167937	-4.88352	1.0421e-06	0.000110087
AT2G20825	73.59	-0.823105	0.191048	-4.30837	1.64464e-05	0.00115208
AT1G04800	169.325	-0.823841	0.193923	-4.24829	2.15405e-05	0.001431
AT1G06460	287.512	-0.825848	0.171575	-4.81334	1.48428e-06	0.000149047
AT3G57620	455.191	-0.827676	0.183375	-4.51356	6.37474e-06	0.000526652
AT4G34850	1979.99	-0.832735	0.194474	-4.28199	1.85233e-05	0.00125647
AT3G01500	7109.8	-0.83279	0.0941045	-8.84963	8.78094e-19	9.43073e-16
AT5G14980	118.479	-0.837502	0.194649	-4.30263	1.68779e-05	0.00117368
AT4G10380	503.16	-0.838915	0.160115	-5.23946	1.61048e-07	2.19252e-05
AT3G01840	93.7631	-0.84561	0.194795	-4.34103	1.41818e-05	0.00101919
AT3G07450	785.324	-0.848015	0.162291	-5.22528	1.7389e-07	2.28683e-05
AT1G24400	134.96	-0.848449	0.193815	-4.37762	1.1998e-05	0.000890747
AT3G50570	155.77	-0.850629	0.191952	-4.43146	9.35986e-06	0.000741577
AT4G24890	74.348	-0.852276	0.19351	-4.40431	1.06123e-05	0.000817361
AT4G14780	120.689	-0.852643	0.193549	-4.4053	1.05637e-05	0.000817361
AT5G59810	105.778	-0.853607	0.194682	-4.38461	1.16192e-05	0.00087465
AT5G14740	876.758	-0.855017	0.145123	-5.89168	3.82286e-09	8.12126e-07
AT2G21430	468.439	-0.855479	0.160063	-5.34463	9.0602e-08	1.33704e-05
AT5G50360	113.592	-0.856288	0.194483	-4.40289	1.06816e-05	0.000819433
AT4G12290	805.37	-0.857704	0.135328	-6.33796	2.32826e-10	6.33943e-08
AT5G41130	683.583	-0.857952	0.14789	-5.80127	6.58128e-09	1.32531e-06
AT4G36640	267.103	-0.860297	0.17432	-4.93517	8.00829e-07	8.69754e-05
AT5G65205	317.103	-0.860777	0.176698	-4.87146	1.10775e-06	0.000115134
AT1G67990	1585.2	-0.863142	0.187776	-4.59667	4.29301e-06	0.000382454
AT5G04340	328.346	-0.863638	0.178705	-4.83275	1.34657e-06	0.000136293
AT2G16910	1424.45	-0.863804	0.157017	-5.50133	3.76942e-08	6.17546e-06
AT1G13650	81.7977	-0.864081	0.193029	-4.47644	7.58965e-06	0.000611346
AT1G54040	1475.21	-0.865203	0.117733	-7.34887	1.99889e-13	8.58724e-11
AT2G36190	87.7357	-0.865891	0.194113	-4.46076	8.16708e-06	0.000652421
AT2G41475	637.224	-0.867683	0.149096	-5.81964	5.89731e-09	1.20007e-06
AT4G22755	479.439	-0.869971	0.15384	-5.65505	1.55804e-08	2.84151e-06
AT1G49130	207.512	-0.871858	0.182973	-4.76495	1.88901e-06	0.000186318
AT3G08860	80.127	-0.878991	0.194208	-4.52602	6.01042e-06	0.000503002
AT1G62540	2090.11	-0.879687	0.111841	-7.86549	3.67656e-15	1.99264e-12
AT3G02030	1300.75	-0.883882	0.153865	-5.74453	9.21793e-09	1.73011e-06
AT5G14200	76.1193	-0.886006	0.184719	-4.79651	1.61451e-06	0.000160885
AT4G02280	194.744	-0.886328	0.192142	-4.61289	3.97111e-06	0.000355415
AT4G28780	586.237	-0.888338	0.149731	-5.93291	2.97608e-09	6.39263e-07
AT5G15960	227.881	-0.88839	0.186872	-4.75402	1.99414e-06	0.0001947
AT2G20870	9856.08	-0.889197	0.130757	-6.80038	1.04346e-11	3.41901e-09
AT2G28680	253.363	-0.891155	0.178082	-5.00417	5.61021e-07	6.30561e-05
AT1G28700	129.378	-0.892057	0.193331	-4.61415	3.94705e-06	0.000354904
AT3G45010	786.315	-0.896143	0.144086	-6.21949	4.98768e-10	1.25223e-07
AT5G24770	25476.5	-0.898793	0.0907901	-9.89968	4.17629e-23	8.0736e-20
AT1G62305	265.124	-0.899287	0.180877	-4.9718	6.63325e-07	7.32766e-05
AT4G04020	1081.07	-0.899379	0.131228	-6.85354	7.20448e-12	2.44934e-09
AT4G04330	47.1771	-0.902663	0.182067	-4.95786	7.12741e-07	7.82881e-05
AT3G11930	265.13	-0.906079	0.185659	-4.88034	1.05902e-06	0.000110665
AT5G53510	121.059	-0.906118	0.193715	-4.67758	2.90285e-06	0.000271101
AT3G15830	89.4123	-0.909281	0.193367	-4.70236	2.57166e-06	0.000244903
AT1G18960	290.197	-0.912407	0.1823	-5.00498	5.58683e-07	6.30561e-05
AT5G43340	157.63	-0.912758	0.19405	-4.70373	2.55449e-06	0.000244472
AT1G74670	580.223	-0.914905	0.179779	-5.08904	3.59874e-07	4.34817e-05
AT4G22570	1713.36	-0.918087	0.133965	-6.8532	7.22183e-12	2.44934e-09
AT2G25625	127.418	-0.919686	0.193853	-4.74423	2.09296e-06	0.000203322
AT5G23210	506.897	-0.921253	0.157175	-5.8613	4.59251e-09	9.44493e-07
AT3G46520	64.1261	-0.923477	0.188533	-4.89824	9.67009e-07	0.000103043
AT2G31980	366.059	-0.925285	0.175236	-5.28021	1.29035e-07	1.8342e-05
AT1G71160	243.56	-0.928936	0.187806	-4.94626	7.56526e-07	8.2628e-05
AT4G01430	107.143	-0.933279	0.193914	-4.81284	1.488e-06	0.000149047
AT1G70410	388.696	-0.935585	0.162614	-5.7534	8.7467e-09	1.65776e-06
AT4G35420	2298.15	-0.936851	0.143622	-6.52304	6.88963e-11	2.14823e-08
AT3G19620	302.314	-0.939584	0.179784	-5.22619	1.73039e-07	2.28683e-05
AT4G36350	149.35	-0.949013	0.193424	-4.90638	9.27706e-07	9.96356e-05
AT1G56360	167.357	-0.950686	0.194752	-4.88151	1.05277e-06	0.00011061
AT2G36120	68.7021	-0.952986	0.181311	-5.25608	1.47162e-07	2.03209e-05
AT1G65450	429.388	-0.958313	0.168959	-5.67187	1.41243e-08	2.60049e-06
AT1G61070	920.97	-0.960102	0.151224	-6.34886	2.16922e-10	5.99077e-08
AT3G06100	486.756	-0.964117	0.177268	-5.43875	5.36542e-08	8.57225e-06
AT1G07340	205.101	-0.966937	0.188497	-5.12971	2.90189e-07	3.57321e-05
AT1G02520	172.042	-0.968602	0.193239	-5.01245	5.37422e-07	6.11143e-05
AT5G28470	60.7779	-0.971098	0.188832	-5.14267	2.70866e-07	3.37831e-05
AT5G24380	115.974	-0.97291	0.194712	-4.99665	5.83335e-07	6.51852e-05
AT4G19645	130.891	-0.977223	0.193109	-5.06047	4.18225e-07	4.92995e-05
AT1G06280	221.748	-0.978096	0.187183	-5.22536	1.73819e-07	2.28683e-05
AT3G23840	2014.18	-0.987615	0.135336	-7.29753	2.93102e-13	1.23179e-10
AT2G44460	403.333	-0.989573	0.166752	-5.93441	2.9491e-09	6.39263e-07
AT1G71030	370.652	-0.998528	0.162888	-6.13016	8.77929e-10	2.12152e-07
AT3G59480	172.301	-1.0069	0.188158	-5.35134	8.73039e-08	1.29871e-05
AT5G58310	213.225	-1.00761	0.190113	-5.30007	1.15757e-07	1.68257e-05
AT5G66690	99.7614	-1.00771	0.194443	-5.18256	2.18857e-07	2.82062e-05
AT3G21720	95.8199	-1.01167	0.194709	-5.19581	2.03827e-07	2.64455e-05
AT1G76470	814.352	-1.01205	0.162851	-6.21458	5.14618e-10	1.27546e-07
AT2G30550	229.406	-1.01347	0.18148	-5.58448	2.34406e-08	4.19586e-06
AT2G23510	111.989	-1.01524	0.194755	-5.21289	1.85919e-07	2.42851e-05
AT5G14570	532.042	-1.0256	0.17811	-5.75824	8.49939e-09	1.62683e-06
AT5G62320	216.753	-1.03239	0.190362	-5.42329	5.85107e-08	9.27155e-06
AT3G15400	6038.59	-1.03332	0.191758	-5.38865	7.09903e-08	1.09791e-05
AT3G32920	43.1817	-1.03347	0.178645	-5.78506	7.24855e-09	1.44463e-06
AT5G18860	265.858	-1.03464	0.186042	-5.56132	2.67746e-08	4.62149e-06
AT3G63160	1152.15	-1.04395	0.132248	-7.89388	2.92942e-15	1.66563e-12
AT1G20120	227.796	-1.05181	0.194035	-5.42074	5.93524e-08	9.32846e-06
AT3G10340	713.051	-1.05689	0.168171	-6.28459	3.28716e-10	8.58749e-08
AT3G03760	253.203	-1.063	0.193057	-5.50617	3.66731e-08	6.05952e-06
AT2G20470	148.896	-1.06426	0.192449	-5.53008	3.20076e-08	5.38062e-06
AT2G32460	108.882	-1.07376	0.19469	-5.51526	3.48274e-08	5.80417e-06
AT5G24470	539.519	-1.07402	0.169986	-6.3183	2.64449e-10	7.10045e-08
AT2G21660	13153.3	-1.07808	0.0914224	-11.7923	4.27534e-32	1.65302e-28
AT5G02540	400.206	-1.08983	0.176894	-6.16093	7.2319e-10	1.76971e-07
AT1G75030	1297.43	-1.09576	0.126301	-8.67575	4.1083e-18	3.78198e-15
AT5G54010	198.024	-1.10323	0.190949	-5.77764	7.57537e-09	1.47926e-06
AT4G23600	1208.72	-1.10346	0.128202	-8.60719	7.48728e-18	6.57928e-15
AT3G05880	585.481	-1.10845	0.153723	-7.21069	5.56686e-13	2.24205e-10
AT4G27420	98.0027	-1.11097	0.194136	-5.72265	1.04874e-08	1.94944e-06
AT5G44540	1285.01	-1.11516	0.134546	-8.28834	1.14841e-16	8.22259e-14
AT1G02900	185.256	-1.12048	0.186349	-6.01281	1.82339e-09	4.14702e-07
AT1G44224	220.852	-1.12135	0.194563	-5.76341	8.24292e-09	1.59352e-06
AT4G38770	6237.81	-1.12671	0.13194	-8.53958	1.34713e-17	1.13229e-14
AT1G29660	154.405	-1.15535	0.194435	-5.9421	2.81391e-09	6.2213e-07
AT4G31330	215.058	-1.15825	0.18182	-6.3703	1.88662e-10	5.36354e-08
AT3G23770	1089	-1.16059	0.156649	-7.40886	1.27387e-13	5.96017e-11
AT5G56110	134.777	-1.16165	0.192899	-6.02206	1.72211e-09	3.9633e-07
AT4G16590	2444.04	-1.16721	0.142745	-8.17689	2.91268e-16	1.94165e-13
AT4G12920	104.18	-1.1816	0.193183	-6.11646	9.56746e-10	2.28343e-07
AT2G42540	2658.77	-1.19063	0.124146	-9.59057	8.76019e-22	1.41127e-18
AT1G62940	3470.4	-1.19336	0.135319	-8.81889	1.15595e-18	1.11734e-15
AT1G02050	3501.54	-1.19355	0.108593	-10.9911	4.21898e-28	1.16516e-24
AT2G03740	338.596	-1.196	0.188058	-6.35974	2.0209e-10	5.66204e-08
AT1G52890	1381.3	-1.20005	0.147436	-8.13945	3.97064e-16	2.47614e-13
AT5G60510	183.932	-1.20133	0.192084	-6.25418	3.99606e-10	1.01647e-07
AT1G02813	703.295	-1.20384	0.167679	-7.17944	6.9997e-13	2.7346e-10
AT4G22080	610.149	-1.20494	0.163426	-7.37302	1.668e-13	7.499e-11
AT4G28397	232.567	-1.21626	0.186042	-6.53752	6.25458e-11	1.98219e-08
AT1G11850	1190.33	-1.21894	0.124244	-9.81084	1.01121e-22	1.77715e-19
AT4G21120	141.709	-1.21993	0.194612	-6.26852	3.64486e-10	9.39498e-08
AT1G23560	202.413	-1.22064	0.185424	-6.58295	4.61203e-11	1.48599e-08
AT1G09880	287.594	-1.23209	0.180305	-6.83337	8.29435e-12	2.76459e-09
AT3G56240	896.535	-1.23574	0.146235	-8.45037	2.90391e-17	2.24554e-14
AT2G41290	275.047	-1.23662	0.176055	-7.02407	2.15491e-12	8.0113e-10
AT2G42530	892.6	-1.23909	0.153004	-8.0984	5.56855e-16	3.3641e-13
AT2G34430	717.48	-1.2759	0.141619	-9.00937	2.07248e-19	2.50407e-16
AT5G26220	395.071	-1.30439	0.183163	-7.12144	1.06802e-12	4.04842e-10
AT2G18550	158.306	-1.32458	0.192135	-6.89404	5.42313e-12	1.94148e-09
AT2G41040	998.02	-1.33575	0.149217	-8.9517	3.50064e-19	3.98085e-16
AT3G52160	385.04	-1.34241	0.181243	-7.40669	1.29488e-13	5.96017e-11
AT1G66850	543.938	-1.36171	0.179786	-7.57405	3.61766e-14	1.74841e-11
AT3G59510	824.27	-1.37951	0.152764	-9.03033	1.71163e-19	2.20594e-16
AT2G21140	325.038	-1.38226	0.175763	-7.86433	3.71069e-15	1.99264e-12
AT4G14815	362.119	-1.41019	0.180897	-7.7955	6.4154e-15	3.26375e-12
AT5G16920	793.954	-1.41058	0.15984	-8.825	1.09458e-18	1.11371e-15
AT1G13140	402.211	-1.41414	0.171681	-8.23701	1.76566e-16	1.21907e-13
AT1G56300	335.024	-1.41491	0.184967	-7.64955	2.01687e-14	9.99749e-12
AT1G30780	126.031	-1.41534	0.194699	-7.26938	3.61148e-13	1.48547e-10
AT5G07520	125.736	-1.43109	0.194725	-7.34929	1.99255e-13	8.58724e-11
AT2G46680	532.296	-1.45731	0.156531	-9.31001	1.27819e-20	1.765e-17
AT1G68050	222.854	-1.49224	0.185964	-8.02439	1.02031e-15	5.97716e-13
AT2G04160	178.535	-1.50255	0.192182	-7.81837	5.35122e-15	2.79594e-12
AT4G29250	204.204	-1.58491	0.187511	-8.45239	2.85403e-17	2.24554e-14
AT4G28395	1394.42	-1.60334	0.149487	-10.7256	7.72169e-27	1.74234e-23
AT5G11130	149.236	-1.60596	0.193054	-8.31872	8.89178e-17	6.61138e-14
AT1G52690	519.191	-1.65581	0.175663	-9.42606	4.25778e-21	6.33164e-18
AT4G04460	736.108	-1.66847	0.155626	-10.721	8.11147e-27	1.74234e-23
AT1G68875	1066.24	-1.79667	0.16311	-11.0151	3.23261e-28	1.04155e-24
AT3G51590	1072.03	-2.03596	0.152789	-13.3253	1.64905e-40	1.59397e-36
AT3G28270	423.533	-2.15976	0.170318	-12.6808	7.55749e-37	3.65254e-33
AT3G01345	4676.54	-6.83285	0.145053	-47.1058	0	0
